# Dual thermal ecotypes co-exist within a nearly genetically-identical population of the unicellular marine cyanobacterium *Synechococcus*

**DOI:** 10.1101/2020.05.27.119842

**Authors:** Joshua D. Kling, Michael D. Lee, Eric A. Webb, Jordan T. Coelho, Paul Wilburn, Stephanie I. Anderson, Qianqian Zhou, Chunguang Wang, Megan D. Phan, Feixue Fu, Colin T. Kremer, Elena Litchman, Tatiana A. Rynearson, David A. Hutchins

**Author notes:** **Corresponding Author**: David A. Hutchins, Address: 3616 Trousdale Parkway, AHF 207, Los Angeles, CA 90007. **Author Contributions:** Isolates were collected by JDK, PW, SIA, EL, TAR, & DAH, and subsequent culture work and its analysis done by JDK, MDP, EAW, FU, CTK. DNA extraction, sequencing, and analysis performed by JDK, MDL, JTC, QZ, & CW. All authors contributed to the writing.

## Abstract

The extent and ecological significance of intraspecific diversity within marine microbial populations is still poorly understood, and it remains unclear if such strain-level microdiversity will affect fitness and persistence in a rapidly changing ocean environment. In this study, we cultured 11 sympatric strains of the ubiquitous marine picocyanobacterium *Synechococcus* isolated from a Narragansett Bay (Rhode Island, USA) phytoplankton community thermal selection experiment. Despite all 11 isolates being highly similar (with average nucleotide identities of >99.9%, with 98.6-100% of the genome aligning), thermal performance curves revealed selection at warm and cool temperatures had subdivided the initial population into thermotypes with pronounced differences in maximum growth temperatures. Within the fine-scale genetic diversity that did exist within this population, the two divergent thermal ecotypes differed at a locus containing genes for the phycobilisome antenna complex. Our study demonstrates that present-day marine microbial populations can contain microdiversity in the form of cryptic but environmentally-relevant thermotypes that may increase their resilience to future rising temperatures.

**Significance:** Numerous studies exist comparing the responses of distinct taxonomic groups of marine microbes to a warming ocean (interspecific thermal diversity). For example, *Synechococcus*, a nearly globally distributed unicellular marine picocyanobacterium that makes significant contributions to oceanic primary productivity, contains numerous taxonomically distinct lineages with well documented temperature relationships. Little is known though about the diversity of functional responses to temperature within a given population where genetic similarity is high (intraspecific thermal diversity). This study suggests that understanding the extent of this functional intraspecific microdiversity is an essential prerequisite to predicting the resilience of biogeochemically essential microbial groups such as marine *Synechococcus* to a changing climate.
