## Supplemental Notes and Figures for "Dual thermal ecotypes co-exist within a nearly genetically-identical population of the unicellular marine cyanobacterium *Synechococcus*"

### Sheet: Table of Contents
Table S1	Characteristics of the 11 Synechococcus strains isolated from this study. Fluorescence color was observed under blue light excitation.
Table S2	Thermal performance curve output for each of the 11 strains.
Table S3	Summary of assembly quality. Results were summarized in quast, and completeness estimated by Anvi'o during the binning process.
Table S4	IDs for all gene clusters with combined homogeneity below 100%.
Table S5	Results of an all vs. all BLAST of the gene sequences not assembled in draft genomes but present in the LA127 complete genome.
Table S6	Results of an all vs. all BLAST of the protein sequences not assembled in draft genomes but present in the LA127 complete genome.
Table S7	Results of blasting the DNA sequences of every completely assembled copy of cpcA and cpcB against every other. Sequences from the complete hybrid assembly of strain LA127 are labelled "hybrid" in the query or subject ID.
Table S8	Copy number of C-phycocyanin alpha (cpcA) and beta (cpcB) subunits in all complete genomes from Synechococcus marine subcluster 5.2. Strains come from brackish or coastal ecosystems unless otherwise noted.
Table S9	Accession numbers for all complete Synechococcus genomes on Refseq as of July 2019.

### Sheet: Table_S1
Table S1: Characteristics of the 11 Synechococcus strains isolated from this study. Fluorescence color was observed under blue light excitation.
Strain ID	Isolation Temperature (C°)	Isolation Location	Culture appearance	Cell Size (µm)	Fluorescence Color	Biosample Accession
LA3	22	Natural Seawater	Green	1.5-2.0	Red	SAMN12784244
LA20	18	Incubation experiment	Green	1.5-2.0	Red	SAMN12784239
LA21	18	Incubation experiment	Green	1.5-2.0	Red	SAMN12784240
LA27	18	Incubation experiment	Green	1.5-2.0	Red	SAMN12784241
LA29	18	Incubation experiment	Green	1.5-2.0	Red	SAMN12784242
LA31	18	Incubation experiment	Green	1.5-2.0	Red	SAMN12784243
LA101	30	Incubation experiment	Green	1.5-2.0	Red	SAMN12784234
LA103	30	Incubation experiment	Green	1.5-2.0	Red	SAMN12784235
LA117	30	Incubation experiment	Green	1.5-2.0	Red	SAMN12784236
LA126	30	Incubation experiment	Green	1.5-2.0	Red	SAMN12784237
LA127	30	Incubation experiment	Green	1.5-2.0	Red	SAMN12784238

### Sheet: Table_S2
Table S2: Parameters output from calculating thermal performance curves for each of 11 new Synechococcus strains. Topt (Thermal optimum) = temperature with highest growth rate, Tmin (Themal minimum) = low temperature threshold, Tmax (Thermal maiximum) = upper temperature threshold, µMax (Maximum growth rate) = specific growth rate (day-1) at Topt, R2 = goodness of fit, and a and b are parameters …
Strain ID	n temps	Topt	Tmin	Tmax	µmax	Width	R2	a	b
LA101	10	31.0732	19.1284	35.2491	0.617263	16.1208	0.893957	-5.05772	0.155746
LA103	12	31.265	15.398	35.2689	0.679228	19.8709	0.861804	-5.78422	0.18673
LA117	10	26.8378	10.2235	36.4617	0.32076	26.2382	0.708419	-2.23675	0.0437186
LA126	12	30.0308	17.3342	35.5595	0.483404	18.2253	0.67803	-3.62539	0.102113
LA127	10	29.6901	9	35.2884	0.759922	26.2884	0.873661	-3.91982	0.161929
LA20	9	29.8239	14.8349	33.9512	0.712992	19.1163	0.860533	-5.18468	0.175572
LA21	9	27.0925	9.00531	33.5295	0.304505	24.5242	0.962055	-3.64431	0.100065
LA27	9	26.8029	14.8418	33.3563	0.477559	18.5145	0.903872	-2.49897	0.0689878
LA29	8	27.4509	14.7793	34.2816	0.507651	19.5023	0.915102	-2.43638	0.0674803
LA3	10	28.4583	11.1002	33.4924	0.52411	22.3922	0.847939	-4.29885	0.141036
LA31	10	27.514	9	31.7019	0.635222	22.7019	0.468939	-5.26816	0.213379

### Sheet: Table_S3
Table S3: Summary of assembly quality. Results were summarized in quast, and completeness estimated by Anvi'o during the binning process.
Strain ID	Isolation Temperature (°C)	# Contigs	Largest Contig (bp)	Total Length	N50	%GC	% Estimated Complete	Gene Count
LA3	22	20	591139	2727894	334458	63.31	100	2972
LA20	18	20	633279	2727686	333892	63.31	100	2970
LA21	18	23	633282	2748254	334325	63.3	100	2989
LA27	18	21	840723	2734659	334452	63.29	100	2973
LA29	18	25	634005	2735075	207677	63.29	100	2980
LA31	18	18	633281	2722347	333614	63.32	100	2968
LA31_hybrid	18	6	1423720	2749802	1423720	63.2	100	2964
LA101	30	21	633293	2734502	334458	63.29	100	2971
LA103	30	16	633257	2728816	337793	63.3	100	2965
LA117	30	35	633312	2748349	229507	63.23	100	2988
LA126	30	33	633319	2762240	334232	63.23	100	3001
LA127	30	27	340544	2736273	204696	63.31	100	2975
LA127_hybrid	30	1	2750736	2750736	2750736	63.2	100	2968
	Mean (short read)	22.0833	688596	2.73799e+06	395235	63.2817	100	2976.33
	SD	7.64506	255588	11723.8	328371	0.0390415	0	11.1546

### Sheet: Table_S4
Table S4: IDs for all gene clusters with combined homogeneity below 100%.
Gene Cluster ID
GC_00000001
GC_00000002
GC_00000003
GC_00000004
GC_00000005
GC_00000006
GC_00000007
GC_00000008
GC_00000009
GC_00000010
GC_00000011
GC_00000012
GC_00000013
GC_00000014
GC_00000015
GC_00000016
GC_00000017
GC_00000018
GC_00000019
GC_00000020
GC_00000021
GC_00000022
GC_00000023
GC_00000024
GC_00000025
GC_00000026
GC_00000027
GC_00000028
GC_00000029
GC_00000030
GC_00000031
GC_00000032
GC_00000033
GC_00000034
GC_00000035
GC_00000036
GC_00000037
GC_00000038
GC_00000039
GC_00000040
GC_00000041
GC_00000042
GC_00000043
GC_00000044
GC_00000045
GC_00000046
GC_00000047
GC_00000048
GC_00000049
GC_00000050
GC_00000051
GC_00002892
GC_00002896
GC_00002898
GC_00002901
GC_00002913
GC_00002914
GC_00002915
GC_00002927
GC_00002928
GC_00002929
GC_00002930

### Sheet: Table_S5
Table S5: Results of an all vs. all BLAST of the gene sequences not assembled in draft genomes but present in the LA127 complete genome.
Function	Query Gene ID	Subject Gene ID	Percent ID	Alignment Length	Mismatches	Gaps	Query Start	Query End	E-Value	Bit score
Phcyocyanin Alpha Chain	1431	1434	99.796	489	1	0	1	489	0	898
Phycocyanin Beta Chain	1432	1435	99.422	519	3	0	1	519	0	942
Phycocyanin Beta Chain	1432	2729	99.037	519	5	0	1	519	0	931
Phycocyanin Beta Chain	1435	2729	99.229	519	4	0	1	519	0	937
Phycoerythrin Associated Linker Protein	732	1437	75.705	461	105	7	83	540	1.26e-61	224

### Sheet: Table_S6
Table S6: Results of an all vs. all BLAST of the protein sequences not assembled in draft genomes but present in the LA127 complete genome.
Function	Query Gene ID	Subject Gene ID	Percent ID	Alignment Length	Mismatches	Gaps	Query Start	Query End	E-Value	Bit score
Phcyocyanin Alpha Chain	1431	1434	100	162	0	0	1	162	1.24e-121	327
Phycocyanin Beta Chain	1432	2729	100	172	0	0	1	172	1.15e-129	349
Phycocyanin Beta Chain	1432	1435	100	172	0	0	1	172	1.15e-129	349
Phycocyanin Beta Chain	1435	2729	100	172	0	0	1	172	1.15e-129	349
Phycoerythrin Associated Linker Protein	732	2841	60.188	319	110	4	1	307	1.53e-127	358
Phycoerythrin Associated Linker Protein	732	1433	53.185	314	112	3	1	313	1.75e-106	305
Phycoerythrin Associated Linker Protein	732	1437	48.571	315	122	2	1	313	3.23e-102	292
Phycoerythrin Associated Linker Protein	732	2503	45.833	24	12	1	240	262	3.6	16.9
Phycoerythrin Associated Linker Protein	1256	2503	41.176	34	17	1	144	174	0.002	26.2
Phycoerythrin Associated Linker Protein	1433	1437	69.366	284	84	2	45	328	2.97e-149	410
Phycoerythrin Associated Linker Protein	1433	2841	72.772	202	54	1	45	246	2.59e-106	303
Phycoerythrin Associated Linker Protein	1437	2841	59.036	249	90	4	1	239	8.66e-99	282
Phycoerythrin Associated Linker Protein	2503	1256	41.176	34	17	1	118	151	0.002	25.8

### Sheet: Table_S7
Table S7: Results of blasting the DNA sequences of every completely assembled copy of cpcA and cpcB against every other. Sequences from the complete hybrid assembly of strain LA127 are labelled "hybrid" in the query or subject ID.
Query Gene ID	Subject Gene ID	%ID	Length	Mismatches	Gaps	Query Start	Query End	E-Value	Bit score
LA3_cpcA	LA127_hybrid_cpcA_1431	100	489	0	0	1	489	0	904
LA3_cpcA	LA29_cpcA	100	489	0	0	1	489	0	904
LA3_cpcA	LA27_cpcA	100	489	0	0	1	489	0	904
LA3_cpcA	LA21_cpcA	100	489	0	0	1	489	0	904
LA3_cpcA	LA20_cpcA	100	489	0	0	1	489	0	904
LA3_cpcA	LA31_cpcA	100	489	0	0	1	489	0	904
LA3_cpcA	LA127_hybrid_cpcA_1434	99.8	489	1	0	1	489	0	898
LA31_cpcA	LA127_hybrid_cpcA_1431	100	489	0	0	1	489	0	904
LA31_cpcA	LA29_cpcA	100	489	0	0	1	489	0	904
LA31_cpcA	LA27_cpcA	100	489	0	0	1	489	0	904
LA31_cpcA	LA21_cpcA	100	489	0	0	1	489	0	904
LA31_cpcA	LA20_cpcA	100	489	0	0	1	489	0	904
LA31_cpcA	LA3_cpcA	100	489	0	0	1	489	0	904
LA31_cpcA	LA127_hybrid_cpcA_1434	99.8	489	1	0	1	489	0	898
LA20_cpcA	LA127_hybrid_cpcA_1431	100	489	0	0	1	489	0	904
LA20_cpcA	LA29_cpcA	100	489	0	0	1	489	0	904
LA20_cpcA	LA27_cpcA	100	489	0	0	1	489	0	904
LA20_cpcA	LA21_cpcA	100	489	0	0	1	489	0	904
LA20_cpcA	LA31_cpcA	100	489	0	0	1	489	0	904
LA20_cpcA	LA3_cpcA	100	489	0	0	1	489	0	904
LA20_cpcA	LA127_hybrid_cpcA_1434	99.8	489	1	0	1	489	0	898
LA21_cpcA	LA127_hybrid_cpcA_1431	100	489	0	0	1	489	0	904
LA21_cpcA	LA29_cpcA	100	489	0	0	1	489	0	904
LA21_cpcA	LA27_cpcA	100	489	0	0	1	489	0	904
LA21_cpcA	LA20_cpcA	100	489	0	0	1	489	0	904
LA21_cpcA	LA31_cpcA	100	489	0	0	1	489	0	904
LA21_cpcA	LA3_cpcA	100	489	0	0	1	489	0	904
LA21_cpcA	LA127_hybrid_cpcA_1434	99.8	489	1	0	1	489	0	898
LA27_cpcA	LA127_hybrid_cpcA_1431	100	489	0	0	1	489	0	904
LA27_cpcA	LA29_cpcA	100	489	0	0	1	489	0	904
LA27_cpcA	LA21_cpcA	100	489	0	0	1	489	0	904
LA27_cpcA	LA20_cpcA	100	489	0	0	1	489	0	904
LA27_cpcA	LA31_cpcA	100	489	0	0	1	489	0	904
LA27_cpcA	LA3_cpcA	100	489	0	0	1	489	0	904
LA27_cpcA	LA127_hybrid_cpcA_1434	99.8	489	1	0	1	489	0	898
LA29_cpcA	LA127_hybrid_cpcA_1431	100	489	0	0	1	489	0	904
LA29_cpcA	LA27_cpcA	100	489	0	0	1	489	0	904
LA29_cpcA	LA21_cpcA	100	489	0	0	1	489	0	904
LA29_cpcA	LA20_cpcA	100	489	0	0	1	489	0	904
LA29_cpcA	LA31_cpcA	100	489	0	0	1	489	0	904
LA29_cpcA	LA3_cpcA	100	489	0	0	1	489	0	904
LA29_cpcA	LA127_hybrid_cpcA_1434	99.8	489	1	0	1	489	0	898
LA127_hybrid_cpcA_1431	LA29_cpcA	100	489	0	0	1	489	0	904
LA127_hybrid_cpcA_1431	LA27_cpcA	100	489	0	0	1	489	0	904
LA127_hybrid_cpcA_1431	LA21_cpcA	100	489	0	0	1	489	0	904
LA127_hybrid_cpcA_1431	LA20_cpcA	100	489	0	0	1	489	0	904
LA127_hybrid_cpcA_1431	LA31_cpcA	100	489	0	0	1	489	0	904
LA127_hybrid_cpcA_1431	LA3_cpcA	100	489	0	0	1	489	0	904
LA127_hybrid_cpcA_1431	LA127_hybrid_cpcA_1434	99.8	489	1	0	1	489	0	898
LA127_hybrid_cpcA_1434	LA127_hybrid_cpcA_1431	99.8	489	1	0	1	489	0	898
LA127_hybrid_cpcA_1434	LA29_cpcA	99.8	489	1	0	1	489	0	898
LA127_hybrid_cpcA_1434	LA27_cpcA	99.8	489	1	0	1	489	0	898
LA127_hybrid_cpcA_1434	LA21_cpcA	99.8	489	1	0	1	489	0	898
LA127_hybrid_cpcA_1434	LA20_cpcA	99.8	489	1	0	1	489	0	898
LA127_hybrid_cpcA_1434	LA31_cpcA	99.8	489	1	0	1	489	0	898
LA127_hybrid_cpcA_1434	LA3_cpcA	99.8	489	1	0	1	489	0	898
LA101_cpcB	LA127_hybrid_cpcB_2729	100	519	0	0	1	519	0	959
LA101_cpcB	LA127_SR_cpcB	100	519	0	0	1	519	0	959
LA101_cpcB	LA117_cpcB	100	519	0	0	1	519	0	959
LA101_cpcB	LA103_cpcB	100	519	0	0	1	519	0	959
LA101_cpcB	LA127_hybrid_cpcB_1435	99.2	519	4	0	1	519	0	937
LA101_cpcB	LA127_hybrid_cpcB_1432	99	519	5	0	1	519	0	931
LA103_cpcB	LA127_hybrid_cpcB_2729	100	519	0	0	1	519	0	959
LA103_cpcB	LA127_SR_cpcB	100	519	0	0	1	519	0	959
LA103_cpcB	LA117_cpcB	100	519	0	0	1	519	0	959
LA103_cpcB	LA101_cpcB	100	519	0	0	1	519	0	959
LA103_cpcB	LA127_hybrid_cpcB_1435	99.2	519	4	0	1	519	0	937
LA103_cpcB	LA127_hybrid_cpcB_1432	99	519	5	0	1	519	0	931
LA117_cpcB	LA127_hybrid_cpcB_2729	100	519	0	0	1	519	0	959
LA117_cpcB	LA127_SR_cpcB	100	519	0	0	1	519	0	959
LA117_cpcB	LA103_cpcB	100	519	0	0	1	519	0	959
LA117_cpcB	LA101_cpcB	100	519	0	0	1	519	0	959
LA117_cpcB	LA127_hybrid_cpcB_1435	99.2	519	4	0	1	519	0	937
LA117_cpcB	LA127_hybrid_cpcB_1432	99	519	5	0	1	519	0	931
LA127_SR_cpcB	LA127_hybrid_cpcB_2729	100	519	0	0	1	519	0	959
LA127_SR_cpcB	LA117_cpcB	100	519	0	0	1	519	0	959
LA127_SR_cpcB	LA103_cpcB	100	519	0	0	1	519	0	959
LA127_SR_cpcB	LA101_cpcB	100	519	0	0	1	519	0	959
LA127_SR_cpcB	LA127_hybrid_cpcB_1435	99.2	519	4	0	1	519	0	937
LA127_SR_cpcB	LA127_hybrid_cpcB_1432	99	519	5	0	1	519	0	931
LA127_hybrid_cpcB_1432	LA127_hybrid_cpcB_1435	99.4	519	3	0	1	519	0	942
LA127_hybrid_cpcB_1432	LA127_hybrid_cpcB_2729	99	519	5	0	1	519	0	931
LA127_hybrid_cpcB_1432	LA127_SR_cpcB	99	519	5	0	1	519	0	931
LA127_hybrid_cpcB_1432	LA117_cpcB	99	519	5	0	1	519	0	931
LA127_hybrid_cpcB_1432	LA103_cpcB	99	519	5	0	1	519	0	931
LA127_hybrid_cpcB_1432	LA101_cpcB	99	519	5	0	1	519	0	931
LA127_hybrid_cpcB_1435	LA127_hybrid_cpcB_1432	99.4	519	3	0	1	519	0	942
LA127_hybrid_cpcB_1435	LA127_hybrid_cpcB_2729	99.2	519	4	0	1	519	0	937
LA127_hybrid_cpcB_1435	LA127_SR_cpcB	99.2	519	4	0	1	519	0	937
LA127_hybrid_cpcB_1435	LA117_cpcB	99.2	519	4	0	1	519	0	937
LA127_hybrid_cpcB_1435	LA103_cpcB	99.2	519	4	0	1	519	0	937
LA127_hybrid_cpcB_1435	LA101_cpcB	99.2	519	4	0	1	519	0	937
LA127_hybrid_cpcB_2729	LA127_SR_cpcB	100	519	0	0	1	519	0	959
LA127_hybrid_cpcB_2729	LA117_cpcB	100	519	0	0	1	519	0	959
LA127_hybrid_cpcB_2729	LA103_cpcB	100	519	0	0	1	519	0	959
LA127_hybrid_cpcB_2729	LA101_cpcB	100	519	0	0	1	519	0	959
LA127_hybrid_cpcB_2729	LA127_hybrid_cpcB_1435	99.2	519	4	0	1	519	0	937
LA127_hybrid_cpcB_2729	LA127_hybrid_cpcB_1432	99	519	5	0	1	519	0	931

### Sheet: Table_S8
Table S8: Copy number of C-phycocyanin alpha (cpcA) and beta (cpcB) subunits in all complete genomes from Synechococcus marine subcluster 5.2. Strains come from brackish or coastal ecosystems unless otherwise noted.
Accession	Strain	cpcA copies	cpcB copies	Isolation Location
GCA_000153045	WH5701	3	4	Milford, Connecticut, USA
GCA_000179235	CB0101	2	3	Baltimore, Maryland, USA
GCA_000179255	CB0205	1	2	Baltimore, Maryland, USA
GCA_001039265	GFB01	4	4	Brazil
GCA_001885215	SynAce01	1	2	Antarctica
GCA_002252625	1G10	1	2	Fresh water lake in Argentina
GCA_002252635	MW101C3	2	2	Fresh water lake in Austria
GCA_002252665	8F6	1	2	Fresh water lake in Mexico
GCA_002252675	BO 8801	2	3	Fresh water lake in Germany
GCF_000155635	PCC7001	3	4	Long Island, New York, USA
GCF_000316515	PCC6307	2	3	Fresh water lake in Wisconsin, USA
GCF_900088535	NIES-981	4	4	Okinawa, Japan

### Sheet: Table_S9
Table S9: Accession numbers for all complete Synechococcus genomes on Refseq as of July 2019.
Genbank Assembly ID	Strain Name
GCA_000010065.1	Synechococcus elongatus PCC6301
GCA_000012505.1	CC9902
GCA_000012525.1	PCC7942
GCA_000012625.1	CC9605
GCA_000013205.1	JA-3-3Ab
GCA_000013225.1	JA-2-3Ba
GCA_000014585.1	CC9311
GCA_000019485.1	PCC7002
GCA_000063505.1	WH7803
GCA_000063525.1	RCC307
GCA_000161795.2	WH8109
GCA_000179235.2	CB0101
GCA_000195975.1	WH8102
GCA_000316685.1	PC6312
GCA_000317085.1	PCC7502
GCA_000737535.1	KORDI-100
GCA_000737575.1	KORDI-49
GCA_000737595.1	KORDI-52
GCA_000817325.1	UTEX2973
GCA_001182765.1	WH8103
GCA_001521855.1	PCC73109
GCA_001693255.1	PCC7003
GCA_001693275.1	PCC7117
GCA_001693295.1	PCC8807
GCA_001885215.1	SynAce01
GCA_002356215.1	NIES-970
GCA_002754935.1	Synechococcus lividus PCC6715
GCA_003957805.1	Synechococcus elongatus UTEX3055
GCA_004209775.1	WH8101
GCA_001040845.1	WH8020
GCA_005577135.1	PCC11901
GCA_000332275.1	PCC7336
GCA_000153045.1	WH5701
GCA_000153065.1	RSS9917
GCA_000153285.1	WH7805
GCA_000153805.1	BL107
GCA_000153825.1	RS9916
GCA_000155595.1	PCC7335
GCA_000515235.1	CC9616
GCA_000179255.1	CB0205
GCA_000230675.2	WH8016
GCA_000485815.1	NKBG15041
GCA_000586015.1	Synechoccus spongarium SH4
GCA_000715475.1	MKBG042902
GCA_001039265.1	GFB01
GCA_002252625.1	1G10
GCA_002252635.1	MW101C3
GCA_004332405.1	BS56D
GCA_004332415.1	BS55D
GCA_900047545.1	Synechococcus spongarium m9
GCA_900177365.1	OG1
GCA_900177825.1	PCC7002
GCA_900473895.1	N32
GCA_900473925.1	N5
GCA_900473935.1	UW105
GCA_900473955.1	GEYO
GCA_900473965.1	UW179A
GCA_900473975.1	N26
GCA_900474015.1	UW106
GCA_900474045.1	N19
GCA_900474085.1	UW86
GCA_900474185.1	UW69
GCA_900474245.1	UW179B
GCA_900474295.1	UW140
GCA_001631935.1	MITS9509
GCA_001632105.1	MITS9504
GCA_001632165.1	MITS9508
GCA_002018015.1	Synechococcus spongarium LMB
GCA_002252665.1	8F6
GCA_002252675.1	BO8801
GCA_002721235.1	BDU130192
GCA_002760345.1	65AY6Li
GCA_002760375.1	60AY4M2
GCA_002760395.1	63AY4M1
GCA_002760415.1	65AY6A5
GCA_002760445.1	65AY640
GCA_002760475.1	63AY4M2
GCA_003011125.1	Synechococcus lacustris Tous
GCF_000316515.1	Cyanobium gracile PCC6307
GCF_900088535.1	Cyanobium sp. NIES981
GCF_000155635.1	Cyanobium sp. 7001
GCA_000011385.1**	Gleobacter violaceus PCC7421				`
**(outgroup)
